# Novel Chlamydiae and *Amoebophilus* endosymbionts are prevalent in wild isolates of the model social amoeba *Dictyostelium discoideum*

**DOI:** 10.1101/2020.09.30.320895

**Authors:** Tamara S. Haselkorn, Daniela Jimenez, Usman Bashir, Eleni Sallinger, David C. Queller, Joan E. Strassmann, Susanne DiSalvo

## Abstract

Amoebae interact with bacteria in diverse and multifaceted ways. Amoeba predation can serve as a selective pressure for the development of bacterial virulence traits. Bacteria may also adapt to life inside amoebae, resulting in symbiotic relationships (pathogenic or mutualistic). Indeed, particular lineages of obligate bacterial endosymbionts have been found in different amoebae. Here, we screened an extensive collection of *Dictyostelium discoideum* wild isolates for the presence of such bacterial symbionts using PCR primers that identify these endosymbionts. This is the first report of obligate symbionts in this highly-studied amoeba species. They are surprisingly common, identified in 42% of screened isolates (N=730). Members of the Chlamydiae phylum are particularly prevalent, occurring in 27% of the host strains. They are novel and phylogenetically distinct. We also found *Amoebophilus* symbionts in 8% of screened isolates (N=730). Antibiotic-cured amoebae behave similarly to their endosymbiont-infected counterparts, suggesting that endosymbionts do not significantly impact host fitness, at least in the laboratory. We found several natural isolates were co-infected with multiple endosymbionts, with no obvious fitness effects of co-infection under laboratory conditions. The high prevalence and novelty of amoeba endosymbiont clades in the model organism *D. discoideum* opens the door to future research on the significance and mechanisms of amoeba-symbiont interactions.
