## Supplemental Table 2 for "Novel Chlamydiae and *Amoebophilus* endosymbionts are prevalent in wild isolates of the model social amoeba *Dictyostelium discoideum*"

### Sheet: Table S2
Table S2: IMNGS database >99% matches for Chlamydiae endosymbiont of D. discoideum haplotype 1
IMNGS hit (>99%)	Location of Metagenome sample	Metagenome information
>ERR2047115.9959.1	Ithaca, NY	Maize root microbiota
>SRR1208062.176157.1	Harvard Forest, MA, USA, 2011	soil taken from long-term warming plots at the Harvard Forest
>SRR1208078.41394.1	Harvard Forest, MA, USA, 2011	soil taken from long-term warming plots at the Harvard Forest
>SRR1208079.4422.1	Harvard Forest, MA, USA, 2011	soil taken from long-term warming plots at the Harvard Forest
>SRR1208082.120812.1	Harvard Forest, MA, USA, 2011	soil taken from long-term warming plots at the Harvard Forest
>SRR1208084.142939.1	Harvard Forest, MA, USA, 2011	soil taken from long-term warming plots at the Harvard Forest
>SRR1208085.37463.1	Harvard Forest, MA, USA, 2011	soil taken from long-term warming plots at the Harvard Forest
>SRR1208089.21963.1	Harvard Forest, MA, USA, 2011	soil taken from long-term warming plots at the Harvard Forest
>SRR1421729.20477.1	Iowa	bulk soil sampled from the switchgrass cropping system on the toe slope, July 2012, Landscape Biomass Project, IA
>SRR5215976.34768.1	California	soil from northern California
>SRR5525806.10978.1	Becker, MN, USA 2014	soil
>SRR8279094.5932.1	Poland (spotted asparagus beetle)	spotted asparagus beetle
>SRR8554513.988711.1	Finland	soil
